# BTK Autoinhibition Analyzed by High-Throughput SH2 Domain Swaps

**DOI:** 10.1101/2025.02.06.636897

**Authors:** Timothy J. Eisen, Sam Ghaffari-Kashani, Chien-Lun Hung, Jay T. Groves, John Kuriyan

## Abstract

BTK, a Tec-family tyrosine kinase, resembles the Src and Abl kinases in that an SH2-SH3 module regulates the activity of the kinase domain, principally through an inhibitory interaction between the SH3 and kinase domains. In Src kinases, phosphorylation of a C-terminal tail latches the SH2 domain onto the kinase domain, positioning the SH3 domain in an inhibitory conformation; in Abl, interaction between the kinase domain and a myristoyl group on the N-terminal segment provides the same latching function. The structure of autoinhibited BTK resembles that of the Src and Abl kinases, but BTK lacks an SH2-kinase latch. To assess autoinhibition in BTK, we generated hundreds of chimeric BTK molecules and measured their fitness using a high-throughput assay in T and B cells. Surprisingly, many SH2 domains increased fitness when substituted into BTK. Analysis of one set of chimeric proteins demonstrated that the increase in fitness stems from the ability of the substituted SH2 domains to disrupt BTK autoinhibition while maintaining phosphotyrosine targeting. These results reveal the importance of distributed interactions between the SH2 and kinase domains of BTK in stabilizing the inhibitory conformation, and suggest that the specialized latching mechanisms in Src and Abl kinases may be later evolutionary refinements.
