## Supplemental Table 2 for "BTK Autoinhibition Analyzed by High-Throughput SH2 Domain Swaps"

### Sheet: Table S7
Table S2: Oligonucleotides Used in This Study
Number	Name	Sequence (5′ -> 3′)	Type	Source	Comment
296	296_oJP15	aataacatatagacaaacgcac	DNA oligo	IDT
272	272_SH2anc_Fwd	CAGGCATGGTCTCATGAG
273	273_SH2_anc_Rev	CCAATCGGGTCTCTGCTG
274	274_SH2anc_21373_left_handle_bsaI_R	CAATCGGGTCTCACTCATACATTTCTATGGAGTCTTCT
275	275_hBTK_21373_shorter_F	TCTAGAGTACCCGGGGC
276U	276U_SH2anc_21373_right_handle_bsaI_F	AGGCATGGTCTCTCAGCACAACTCTGCAG
277	277_hBTK_21373_shorter_R	TGGGATGGATCCTCAGGATTCTTCATC
278	278_SH2_anc_miseq_R1_F	CACTCTTTCCCTACACGACGCTCTTCCGATCTNNNNCAGAAGACTCCATAGAAATGT
279	279_SH2_anc_miseq_R1_R	TGACTGGAGTTCAGACGTGTGCTCTTCCGATCTNNNNGAGTCCTGCAGAGTTG
438	438_R19_MiSeq_F	CACTCTTTCCCTACACGACGCTCTTCCGATCTNNNNAGAAAGCAGATGAGCGTCCC
439	439_R19_MiSeq_R	TGACTGGAGTTCAGACGTGTGCTCTTCCGATCTNNNNggGAGAGGGGCggatcc
468	468_Node3753_SH2_F	CAGGCATGGTCTCATGAGTGGTTCGCGGGTGACATTAGCCGGAGT
469	469_Node3753_SH2_R	CCAATCGGGTCTCTGCTGATGGTAGTTAATGAGCTCAGGGATCGA
432	432_R19_Insert_F	GGCATGGTCTCCGTCCC
433	433_R19_Insert_Barcode_1_R	CACTGAggatccGAAAGTAGACTCCTTCTGTTGATTCA
434	434_R19_Insert_Barcode_2_R	CACTGAggatccAGGAGTAGACTCCTTCTGTTGATTCA
435	435_R19_Insert_Barcode_3_R	CACTGAggatccTCCAGTAGACTCCTTCTGTTGATTCA
436	436_R19_Insert_Barcode_4_R	CACTGAggatccCTTAGTAGACTCCTTCTGTTGATTCA
437	437_R19_Left_Handle_R	AGCCTCggtctcAGGACGCTCATCTGCTTTCTCATGCCAGC
438	438_R19_MiSeq_F	CACTCTTTCCCTACACGACGCTCTTCCGATCTNNNNAGAAAGCAGATGAGCGTCCC
439	439_R19_MiSeq_R	TGACTGGAGTTCAGACGTGTGCTCTTCCGATCTNNNNggGAGAGGGGCggatcc
BC_p5_1	ss_D501	AATGATACGGCGACCACCGAGATCTACACtatagcctACACTCTTTCCCTACACGAC	DNA oligo	IDT
BC_p5_2	ss_D502	AATGATACGGCGACCACCGAGATCTACACatagaggcACACTCTTTCCCTACACGAC	DNA oligo	IDT
BC_p5_3	ss_D503	AATGATACGGCGACCACCGAGATCTACACcctatcctACACTCTTTCCCTACACGAC	DNA oligo	IDT
BC_p5_4	ss_D504	AATGATACGGCGACCACCGAGATCTACACggctctgaACACTCTTTCCCTACACGAC	DNA oligo	IDT
BC_p5_5	ss_D505	AATGATACGGCGACCACCGAGATCTACACaggcgaagACACTCTTTCCCTACACGAC	DNA oligo	IDT
BC_p5_6	ss_D506	AATGATACGGCGACCACCGAGATCTACACtaatcttaACACTCTTTCCCTACACGAC	DNA oligo	IDT
BC_p5_7	ss_D507	AATGATACGGCGACCACCGAGATCTACACcaggacgtACACTCTTTCCCTACACGAC	DNA oligo	IDT
BC_p5_8	ss_D508	AATGATACGGCGACCACCGAGATCTACACgtactgacACACTCTTTCCCTACACGAC	DNA oligo	IDT
BC_p7_1	ss_D701	CAAGCAGAAGACGGCATACGAGATcgagtaatGTGACTGGAGTTCAGACGTG	DNA oligo	IDT
BC_p7_2	ss_D702	CAAGCAGAAGACGGCATACGAGATtctccggaGTGACTGGAGTTCAGACGTG	DNA oligo	IDT
BC_p7_3	ss_D703	CAAGCAGAAGACGGCATACGAGATaatgagcgGTGACTGGAGTTCAGACGTG	DNA oligo	IDT
BC_p7_4	ss_D704	CAAGCAGAAGACGGCATACGAGATggaatctcGTGACTGGAGTTCAGACGTG	DNA oligo	IDT
BC_p7_5	ss_D705	CAAGCAGAAGACGGCATACGAGATttctgaatGTGACTGGAGTTCAGACGTG	DNA oligo	IDT
BC_p7_6	ss_D706	CAAGCAGAAGACGGCATACGAGATacgaattcGTGACTGGAGTTCAGACGTG	DNA oligo	IDT
BC_p7_7	ss_D707	CAAGCAGAAGACGGCATACGAGATagcttcagGTGACTGGAGTTCAGACGTG	DNA oligo	IDT
BC_p7_8	ss_D708	CAAGCAGAAGACGGCATACGAGATgcgcattaGTGACTGGAGTTCAGACGTG	DNA oligo	IDT
BC_p7_9	ss_D709	CAAGCAGAAGACGGCATACGAGATcatagccgGTGACTGGAGTTCAGACGTG	DNA oligo	IDT
BC_p7_10	ss_D710	CAAGCAGAAGACGGCATACGAGATttcgcggaGTGACTGGAGTTCAGACGTG	DNA oligo	IDT
BC_p7_11	ss_D711	CAAGCAGAAGACGGCATACGAGATgcgcgagaGTGACTGGAGTTCAGACGTG	DNA oligo	IDT
BC_p7_12	ss_D712	CAAGCAGAAGACGGCATACGAGATctatcgctGTGACTGGAGTTCAGACGTG	DNA oligo	IDT
